# Irony detection engages the Precuneus and Inferior Frontal Gyrus and relies on integration of contextual cues and inferential skills

**DOI:** 10.1101/2022.08.15.504018

**Authors:** Elizabeth Valles-Capetillo, Cristian D. Ibarra, Magda Giordano

## Abstract

It has been suggested that irony is one of the most challenging forms of communication, consequently, it can be a valuable indicator of communication abilities. An ironic statement transmits the opposite meaning of its literal counterpart. The cognitive processes that may support the interpretation of irony include the Theory of Mind (ToM), executive functions, and processing style. The brain areas associated with irony detection are the medial prefrontal cortex, inferior frontal gyrus (IFG), posterior superior temporal gyrus (pSTG), precuneus, and inferior parietal lobule, among others. This study aims to analyze the cognitive processes and neural correlates involved in irony detection in Mexican adults. Forty-five participants underwent a cognitive assessment and performed a contextual discrepancy task during fMRI acquisition. The behavioral results showed that the detection of nonliteral statements (irony, unrelated, and white lies) requires ToM and verbal abilities. In addition, white lies detection seemed to involve inhibitory control. Ironic statements were the hardest intention to detect, having the lowest percentage of classification and the slowest latency of classification. Irony detection involved brain areas associated with the ToM (i.e., precuneus) and language (i.e., IFG and pSTG) as was expected based on the results of previous studies. The detection of literal and unrelated statements recruited motor areas. No differential activation pattern was found for detection of white lies. Finally, a global perceptual processing style predicted the percent change in the BOLD signal in the IFG for all the nonliteral and literal statements.
