## Supplemental Table 3 for "Irony detection engages the Precuneus and Inferior Frontal Gyrus and relies on integration of contextual cues and inferential skills"

### Sheet: Sheet1
	Irony								Literal								Unrelated								White lies
	dmPFC		LH-IFG		rmPFC		LH-STG		dmPFC		LH-IFG		rmPFC		LH-STG		dmPFC		LH-IFG		rmPFC		LH-STG		dmPFC		LH-IFG		rmPFC		LH-STG
Social cognition	Residuals:				Residuals:		Residuals:				Residuals:								Residuals:								Residuals:		Residuals:
	Min 1Q Median 3Q Max				Min 1Q Median 3Q Max		Min 1Q Median 3Q Max				Min 1Q Median 3Q Max								Min 1Q Median 3Q Max								Min 1Q Median 3Q Max		Min 1Q Median 3Q Max
	-0.108117 -0.044102 0.003219 0.034049 0.102125				-0.098251 -0.021613 0.000805 0.030372 0.096759		-0.200747 -0.068241 -0.002971 0.057917 0.209012				-0.071650 -0.016226 -0.000682 0.013908 0.064585								-0.074635 -0.020198 0.000952 0.015266 0.088478								-0.062425 -0.014298 0.001369 0.012742 0.072823		-0.08823 -0.02486 0.00085 0.03059 0.08796
	Coefficients:				Coefficients:		Coefficients:				Coefficients:								Coefficients:								Coefficients:		Coefficients:
	Estimate Std. Error t value Pr(>|t|)				Estimate Std. Error t value Pr(>|t|)		Estimate Std. Error t value Pr(>|t|)				Estimate Std. Error t value Pr(>|t|)								Estimate Std. Error t value Pr(>|t|)								Estimate Std. Error t value Pr(>|t|)		Estimate Std. Error t value Pr(>|t|)
	(Intercept) 6.319e-03 3.179e-02 0.199 0.8434				(Intercept) 2.313e-03 2.823e-02 0.082 0.9351		(Intercept) 0.025658 0.079390 0.323 0.748				(Intercept) -8.718e-02 3.127e-02 -2.788 0.00801 **								(Intercept) -1.425e-02 1.574e-02 -0.906 0.3703								(Intercept) -7.234e-02 2.015e-02 -3.591 0.000874 ***		(Intercept) -0.0718268 0.0272461 -2.636 0.0118 *
	AQ 1.972e-03 1.106e-03 1.783 0.0820 .				AQ 1.705e-03 9.823e-04 1.736 0.0902 .		IRI 0.001719 0.001090 1.577 0.123				RMET 1.903e-03 9.310e-04 2.044 0.04745 *								RMET.rt 9.720e-05 4.783e-05 2.032 0.0485 *								IRI 5.364e-04 3.201e-04 1.676 0.101353		IRI 0.0008511 0.0004755 1.790 0.0809 .
	RMET.rt -1.711e-04 8.844e-05 -1.935 0.0599 .				RMET.rt -1.531e-04 7.854e-05 -1.949 0.0581 .		RMET -0.004415 0.003027 -1.458 0.152				RMET.rt 1.572e-04 4.876e-05 3.224 0.00248 **								---								RMET.rt 1.842e-04 4.656e-05 3.955 0.000296 ***		AQ 0.0017063 0.0008652 1.972 0.0554 .
	---				---						---								Signif. codes: 0 ‘***’ 0.001 ‘**’ 0.01 ‘*’ 0.05 ‘.’ 0.1 ‘ ’ 1								---		---
	Signif. codes: 0 ‘***’ 0.001 ‘**’ 0.01 ‘*’ 0.05 ‘.’ 0.1 ‘ ’ 1				Signif. codes: 0 ‘***’ 0.001 ‘**’ 0.01 ‘*’ 0.05 ‘.’ 0.1 ‘ ’ 1		Residual standard error: 0.09628 on 41 degrees of freedom				Signif. codes: 0 ‘***’ 0.001 ‘**’ 0.01 ‘*’ 0.05 ‘.’ 0.1 ‘ ’ 1																Signif. codes: 0 ‘***’ 0.001 ‘**’ 0.01 ‘*’ 0.05 ‘.’ 0.1 ‘ ’ 1		Signif. codes: 0 ‘***’ 0.001 ‘**’ 0.01 ‘*’ 0.05 ‘.’ 0.1 ‘ ’ 1
							(1 observation deleted due to missingness)												Residual standard error: 0.03011 on 42 degrees of freedom
	Residual standard error: 0.05524 on 41 degrees of freedom				Residual standard error: 0.04905 on 41 degrees of freedom		Multiple R-squared: 0.08184,Adjusted R-squared: 0.03705				Residual standard error: 0.02995 on 41 degrees of freedom								(1 observation deleted due to missingness)								Residual standard error: 0.02931 on 41 degrees of freedom		Residual standard error: 0.04124 on 41 degrees of freedom
	(1 observation deleted due to missingness)				(1 observation deleted due to missingness)		F-statistic: 1.827 on 2 and 41 DF, p-value: 0.1737				(1 observation deleted due to missingness)								Multiple R-squared: 0.08953,Adjusted R-squared: 0.06785								(1 observation deleted due to missingness)		(1 observation deleted due to missingness)
	Multiple R-squared: 0.1304,Adjusted R-squared: 0.088				Multiple R-squared: 0.1287,Adjusted R-squared: 0.08615						Multiple R-squared: 0.2305,Adjusted R-squared: 0.1929								F-statistic: 4.13 on 1 and 42 DF, p-value: 0.04849								Multiple R-squared: 0.3085,Adjusted R-squared: 0.2747		Multiple R-squared: 0.116,Adjusted R-squared: 0.07284
	F-statistic: 3.075 on 2 and 41 DF, p-value: 0.057				F-statistic: 3.027 on 2 and 41 DF, p-value: 0.05941						F-statistic: 6.139 on 2 and 41 DF, p-value: 0.004653																F-statistic: 9.145 on 2 and 41 DF, p-value: 0.00052		F-statistic: 2.689 on 2 and 41 DF, p-value: 0.07991
	Irony								Literal								Unrelated								White lies
	dmPFC		LH-IFG		rmPFC		LH-STG		dmPFC		LH-IFG		rmPFC		LH-STG		dmPFC		LH-IFG		rmPFC		LH-STG		dmPFC		LH-IFG		rmPFC		LH-STG
Executive functions	Residuals:		Residuals:				Residuals:		Residuals:		Residuals:		Residuals:		Residuals:		Residuals:				Residuals:		Residuals:				Residuals:
	Min 1Q Median 3Q Max		Min 1Q Median 3Q Max				Min 1Q Median 3Q Max		Min 1Q Median 3Q Max		Min 1Q Median 3Q Max		Min 1Q Median 3Q Max		Min 1Q Median 3Q Max		Min 1Q Median 3Q Max				Min 1Q Median 3Q Max		Min 1Q Median 3Q Max				Min 1Q Median 3Q Max
	-0.109666 -0.049317 0.005658 0.046695 0.091184		-0.085103 -0.021296 0.001829 0.023889 0.102156		Call:		-0.15352 -0.04665 0.01219 0.04099 0.23645		-0.10871 -0.03543 -0.00685 0.03282 0.12305		-0.090956 -0.015892 0.002611 0.015494 0.070432		-0.107278 -0.031225 -0.003131 0.028839 0.092233		-0.160049 -0.060986 0.008374 0.052268 0.161072		-0.122954 -0.034528 -0.009564 0.035847 0.158046				-0.131925 -0.035284 -0.005451 0.036156 0.151975		-0.171949 -0.060521 -0.000824 0.057490 0.189284				-0.080456 -0.017434 -0.003452 0.023407 0.074356
					lm(formula = bd1[[t]] ~ gonogo + Digit.span, data = bd1)
	Coefficients:		Coefficients:				Coefficients:		Coefficients:		Coefficients:		Coefficients:		Coefficients:		Coefficients:				Coefficients:		Coefficients:				Coefficients:
	Estimate Std. Error t value Pr(>|t|)		Estimate Std. Error t value Pr(>|t|)		Residuals:		Estimate Std. Error t value Pr(>|t|)		Estimate Std. Error t value Pr(>|t|)		Estimate Std. Error t value Pr(>|t|)		Estimate Std. Error t value Pr(>|t|)		Estimate Std. Error t value Pr(>|t|)		Estimate Std. Error t value Pr(>|t|)				Estimate Std. Error t value Pr(>|t|)		Estimate Std. Error t value Pr(>|t|)				Estimate Std. Error t value Pr(>|t|)
	(Intercept) -0.058489 0.026446 -2.212 0.0325 *		(Intercept) 0.047408 0.021321 2.224 0.0316 *		Min 1Q Median 3Q Max		(Intercept) -0.757051 0.397100 -1.906 0.0634 .		(Intercept) -0.047423 0.023692 -2.002 0.0518 .		(Intercept) 0.0530745 0.0269533 1.969 0.0556 .		(Intercept) -0.051268 0.021713 -2.361 0.0229 *		(Intercept) -0.760313 0.381013 -1.996 0.0525 .		(Intercept) -0.5519505 0.2578095 -2.141 0.0381 *				(Intercept) -0.4730920 0.2348759 -2.014 0.0504 .		(Intercept) -0.813549 0.408061 -1.994 0.0527 .				(Intercept) 0.0500730 0.0278554 1.798 0.0794 .
	Digit.span 0.005176 0.003164 1.636 0.1093		Tower.of.London -0.003796 0.002335 -1.626 0.1115		-0.097180 -0.031136 0.007849 0.037219 0.093836		gonogo 0.002457 0.001283 1.915 0.0623 .		Digit.span 0.004379 0.002835 1.545 0.1299		nback -0.0002505 0.0001570 -1.595 0.1182		Digit.span 0.004443 0.002598 1.710 0.0946 .		gonogo 0.002446 0.001231 1.987 0.0534 .		gonogo 0.0017412 0.0008329 2.090 0.0427 *				gonogo 0.0014685 0.0007588 1.935 0.0597 .		gonogo 0.002667 0.001318 2.023 0.0495 *				nback -0.0002535 0.0001623 -1.562 0.1258
	---		---				---		---		---		---		---		---				---		---				---
	Signif. codes: 0 ‘***’ 0.001 ‘**’ 0.01 ‘*’ 0.05 ‘.’ 0.1 ‘ ’ 1		Signif. codes: 0 ‘***’ 0.001 ‘**’ 0.01 ‘*’ 0.05 ‘.’ 0.1 ‘ ’ 1		Coefficients:		Signif. codes: 0 ‘***’ 0.001 ‘**’ 0.01 ‘*’ 0.05 ‘.’ 0.1 ‘ ’ 1		Signif. codes: 0 ‘***’ 0.001 ‘**’ 0.01 ‘*’ 0.05 ‘.’ 0.1 ‘ ’ 1		Signif. codes: 0 ‘***’ 0.001 ‘**’ 0.01 ‘*’ 0.05 ‘.’ 0.1 ‘ ’ 1		Signif. codes: 0 ‘***’ 0.001 ‘**’ 0.01 ‘*’ 0.05 ‘.’ 0.1 ‘ ’ 1		Signif. codes: 0 ‘***’ 0.001 ‘**’ 0.01 ‘*’ 0.05 ‘.’ 0.1 ‘ ’ 1		Signif. codes: 0 ‘***’ 0.001 ‘**’ 0.01 ‘*’ 0.05 ‘.’ 0.1 ‘ ’ 1				Signif. codes: 0 ‘***’ 0.001 ‘**’ 0.01 ‘*’ 0.05 ‘.’ 0.1 ‘ ’ 1		Signif. codes: 0 ‘***’ 0.001 ‘**’ 0.01 ‘*’ 0.05 ‘.’ 0.1 ‘ ’ 1				Signif. codes: 0 ‘***’ 0.001 ‘**’ 0.01 ‘*’ 0.05 ‘.’ 0.1 ‘ ’ 1
					Estimate Std. Error t value Pr(>|t|)
	Residual standard error: 0.05674 on 42 degrees of freedom		Residual standard error: 0.03802 on 42 degrees of freedom		(Intercept) -0.3846441 0.2269402 -1.695 0.0977 .		Residual standard error: 0.08688 on 42 degrees of freedom		Residual standard error: 0.05083 on 42 degrees of freedom		Residual standard error: 0.03276 on 42 degrees of freedom		Residual standard error: 0.04659 on 42 degrees of freedom		Residual standard error: 0.08336 on 42 degrees of freedom		Residual standard error: 0.05641 on 42 degrees of freedom				Residual standard error: 0.05139 on 42 degrees of freedom		Residual standard error: 0.08928 on 42 degrees of freedom				Residual standard error: 0.03386 on 42 degrees of freedom
	(1 observation deleted due to missingness)		(1 observation deleted due to missingness)		gonogo 0.0010729 0.0007409 1.448 0.1552		(1 observation deleted due to missingness)		(1 observation deleted due to missingness)		(1 observation deleted due to missingness)		(1 observation deleted due to missingness)		(1 observation deleted due to missingness)		(1 observation deleted due to missingness)				(1 observation deleted due to missingness)		(1 observation deleted due to missingness)				(1 observation deleted due to missingness)
	Multiple R-squared: 0.0599,Adjusted R-squared: 0.03752		Multiple R-squared: 0.05919,Adjusted R-squared: 0.03679		Digit.span 0.0041452 0.0027976 1.482 0.1461		Multiple R-squared: 0.08029,Adjusted R-squared: 0.05839		Multiple R-squared: 0.05377,Adjusted R-squared: 0.03124		Multiple R-squared: 0.05712,Adjusted R-squared: 0.03468		Multiple R-squared: 0.06512,Adjusted R-squared: 0.04286		Multiple R-squared: 0.08595,Adjusted R-squared: 0.06419		Multiple R-squared: 0.09425,Adjusted R-squared: 0.07268				Multiple R-squared: 0.08188,Adjusted R-squared: 0.06002		Multiple R-squared: 0.08877,Adjusted R-squared: 0.06707				Multiple R-squared: 0.05491,Adjusted R-squared: 0.03241
	F-statistic: 2.676 on 1 and 42 DF, p-value: 0.1093		F-statistic: 2.643 on 1 and 42 DF, p-value: 0.1115		---		F-statistic: 3.666 on 1 and 42 DF, p-value: 0.06234		F-statistic: 2.387 on 1 and 42 DF, p-value: 0.1299		F-statistic: 2.545 on 1 and 42 DF, p-value: 0.1182		F-statistic: 2.926 on 1 and 42 DF, p-value: 0.09457		F-statistic: 3.949 on 1 and 42 DF, p-value: 0.05343		F-statistic: 4.37 on 1 and 42 DF, p-value: 0.04266				F-statistic: 3.745 on 1 and 42 DF, p-value: 0.0597		F-statistic: 4.091 on 1 and 42 DF, p-value: 0.0495				F-statistic: 2.44 on 1 and 42 DF, p-value: 0.1258
					Signif. codes: 0 ‘***’ 0.001 ‘**’ 0.01 ‘*’ 0.05 ‘.’ 0.1 ‘ ’ 1
					Residual standard error: 0.04956 on 41 degrees of freedom
					(1 observation deleted due to missingness)
					Multiple R-squared: 0.1103,Adjusted R-squared: 0.06686
					F-statistic: 2.54 on 2 and 41 DF, p-value: 0.09118
	Irony								Literal								Unrelated								White lies
	dmPFC		LH-IFG		rmPFC		LH-STG		dmPFC		LH-IFG		rmPFC		LH-STG		dmPFC		LH-IFG		rmPFC		LH-STG		dmPFC		LH-IFG		rmPFC		LH-STG
Processing style			Residuals:		Residuals:						Residuals:								Residuals:								Residuals:
			Min 1Q Median 3Q Max		Min 1Q Median 3Q Max						Min 1Q Median 3Q Max								Min 1Q Median 3Q Max								Min 1Q Median 3Q Max
			-0.08040 -0.01572 -0.00515 0.02432 0.06818		-0.110336 -0.031579 0.002483 0.031424 0.109706						-0.075885 -0.017653 0.002516 0.015171 0.064451								-0.071733 -0.015355 0.003276 0.012559 0.079570								-0.06409 -0.02073 -0.00553 0.02191 0.06191
			Coefficients:		Coefficients:						Coefficients:								Coefficients:								Coefficients:
			Estimate Std. Error t value Pr(>|t|)		Estimate Std. Error t value Pr(>|t|)						Estimate Std. Error t value Pr(>|t|)								Estimate Std. Error t value Pr(>|t|)								Estimate Std. Error t value Pr(>|t|)
			(Intercept) 0.134446 0.042770 3.143 0.00310 **		(Intercept) -0.13846 0.06172 -2.243 0.0303 *						(Intercept) 0.0272941 0.0497277 0.549 0.586145								(Intercept) 0.08735 0.03510 2.489 0.01698 *								(Intercept) 0.0045865 0.0539857 0.085 0.932718
			LG.mean.rt.diff 0.030419 0.008895 3.420 0.00143 **		LG.mean.rt.diff -0.02269 0.01283 -1.768 0.0845 .						LG.mean.rt.diff 0.0318488 0.0070649 4.508 5.59e-05 ***								LG.mean.rt.diff 0.02402 0.00730 3.290 0.00206 **								LG.mean.rt.diff 0.0277317 0.0076699 3.616 0.000829 ***
			LG.acc.noswitch -0.153281 0.049542 -3.094 0.00355 **		LG.acc.noswitch 0.14463 0.07149 2.023 0.0496 *						PRI 0.0009625 0.0004259 2.260 0.029364 *								LG.acc.noswitch -0.09558 0.04066 -2.351 0.02363 *								PRI 0.0011131 0.0004624 2.407 0.020785 *
			---		---						LG.acc.noswitch -0.1511929 0.0402084 -3.760 0.000543 ***								---								LG.acc.noswitch -0.1440468 0.0436514 -3.300 0.002039 **
			Signif. codes: 0 ‘***’ 0.001 ‘**’ 0.01 ‘*’ 0.05 ‘.’ 0.1 ‘ ’ 1		Signif. codes: 0 ‘***’ 0.001 ‘**’ 0.01 ‘*’ 0.05 ‘.’ 0.1 ‘ ’ 1						---								Signif. codes: 0 ‘***’ 0.001 ‘**’ 0.01 ‘*’ 0.05 ‘.’ 0.1 ‘ ’ 1								---
											Signif. codes: 0 ‘***’ 0.001 ‘**’ 0.01 ‘*’ 0.05 ‘.’ 0.1 ‘ ’ 1																Signif. codes: 0 ‘***’ 0.001 ‘**’ 0.01 ‘*’ 0.05 ‘.’ 0.1 ‘ ’ 1
			Residual standard error: 0.0346 on 41 degrees of freedom		Residual standard error: 0.04993 on 41 degrees of freedom														Residual standard error: 0.0284 on 41 degrees of freedom
			(1 observation deleted due to missingness)		(1 observation deleted due to missingness)						Residual standard error: 0.02734 on 40 degrees of freedom								(1 observation deleted due to missingness)								Residual standard error: 0.02968 on 40 degrees of freedom
			Multiple R-squared: 0.2394,Adjusted R-squared: 0.2023		Multiple R-squared: 0.0972,Adjusted R-squared: 0.05316						(1 observation deleted due to missingness)								Multiple R-squared: 0.2096,Adjusted R-squared: 0.1711								(1 observation deleted due to missingness)
			F-statistic: 6.452 on 2 and 41 DF, p-value: 0.003664		F-statistic: 2.207 on 2 and 41 DF, p-value: 0.1229						Multiple R-squared: 0.3748,Adjusted R-squared: 0.3279								F-statistic: 5.437 on 2 and 41 DF, p-value: 0.008046								Multiple R-squared: 0.3085,Adjusted R-squared: 0.2566
											F-statistic: 7.993 on 3 and 40 DF, p-value: 0.000272																F-statistic: 5.948 on 3 and 40 DF, p-value: 0.001876
	Irony								Literal								Unrelated								White lies
	dmPFC		LH-IFG		rmPFC		LH-STG		dmPFC		LH-IFG		rmPFC		LH-STG		dmPFC		LH-IFG		rmPFC		LH-STG		dmPFC		LH-IFG		rmPFC		LH-STG
Language									Residuals:				Residuals:						Residuals:
									Min 1Q Median 3Q Max				Min 1Q Median 3Q Max						Min 1Q Median 3Q Max
									-0.104409 -0.029262 -0.008701 0.028935 0.121779				-0.103241 -0.028423 -0.003139 0.027826 0.119790						-0.089184 -0.018038 0.004218 0.015935 0.078206
									Coefficients:				Coefficients:						Coefficients:
									Estimate Std. Error t value Pr(>|t|)				Estimate Std. Error t value Pr(>|t|)						Estimate Std. Error t value Pr(>|t|)
									(Intercept) -0.1311024 0.0708831 -1.850 0.0714 .				(Intercept) -0.1263219 0.0653103 -1.934 0.0598 .						(Intercept) 0.0770964 0.0432007 1.785 0.0815 .
									VCI 0.0011441 0.0006815 1.679 0.1006				VCI 0.0010656 0.0006279 1.697 0.0971 .						VCI -0.0005873 0.0004153 -1.414 0.1647
									---				---						---
									Signif. codes: 0 ‘***’ 0.001 ‘**’ 0.01 ‘*’ 0.05 ‘.’ 0.1 ‘ ’ 1				Signif. codes: 0 ‘***’ 0.001 ‘**’ 0.01 ‘*’ 0.05 ‘.’ 0.1 ‘ ’ 1						Signif. codes: 0 ‘***’ 0.001 ‘**’ 0.01 ‘*’ 0.05 ‘.’ 0.1 ‘ ’ 1
									Residual standard error: 0.05059 on 42 degrees of freedom				Residual standard error: 0.04661 on 42 degrees of freedom						Residual standard error: 0.03083 on 42 degrees of freedom
									(1 observation deleted due to missingness)				(1 observation deleted due to missingness)						(1 observation deleted due to missingness)
									Multiple R-squared: 0.06289,Adjusted R-squared: 0.04058				Multiple R-squared: 0.06418,Adjusted R-squared: 0.04189						Multiple R-squared: 0.04544,Adjusted R-squared: 0.02271
									F-statistic: 2.819 on 1 and 42 DF, p-value: 0.1006				F-statistic: 2.88 on 1 and 42 DF, p-value: 0.09707						F-statistic: 1.999 on 1 and 42 DF, p-value: 0.1647
