## Supplemental Table 2 for "Irony detection engages the Precuneus and Inferior Frontal Gyrus and relies on integration of contextual cues and inferential skills"

### Sheet: Results stepwise regression
	Irony Accuracy Social		Literal Accuracy		Unrelated Accuracy		White lies Accuracy		Irony classification time		Literal classification time		Unrelated classification time		White lies classification time
Social cognition	Estimate Std. Error t value Pr(>|t|)		Estimate Std. Error t value Pr(>|t|)		Residuals:		Estimate Std. Error t value Pr(>|t|)		Residuals:		Residuals:		Residuals:		Residuals:
	(Intercept) 24.2296 21.3463 1.135 0.2629		(Intercept) 81.651 1.864 43.81 <2e-16 ***		Min 1Q Median 3Q Max		(Intercept) 44.7448 15.2979 2.925 0.00553 **		Min 1Q Median 3Q Max		Min 1Q Median 3Q Max		Min 1Q Median 3Q Max		Min 1Q Median 3Q Max
	AQ -0.8081 0.5216 -1.549 0.1290		---		-33.450 -3.448 0.894 5.470 18.644		RMET 1.2702 0.5893 2.155 0.03692 *		-1.1973 -0.5977 -0.1228 0.2407 3.4438		-1.0909 -0.6153 -0.3175 0.3003 3.3404		-1.0719 -0.5215 -0.2965 0.0361 3.9103		-1.4392 -0.6116 -0.2732 0.3592 3.4609
	RMET 2.0615 0.7964 2.588 0.0133 *		Signif. codes: 0 ‘***’ 0.001 ‘**’ 0.01 ‘*’ 0.05 ‘.’ 0.1 ‘ ’ 1				---
	---		Residual standard error: 12.36 on 43 degrees of freedom		Coefficients:		Signif. codes: 0 ‘***’ 0.001 ‘**’ 0.01 ‘*’ 0.05 ‘.’ 0.1 ‘ ’ 1		Coefficients:		Coefficients:		Coefficients:		Coefficients:
	Signif. codes: 0 ‘***’ 0.001 ‘**’ 0.01 ‘*’ 0.05 ‘.’ 0.1 ‘ ’ 1		(1 observation deleted due to missingness)		Estimate Std. Error t value Pr(>|t|)				Estimate Std. Error t value Pr(>|t|)		Estimate Std. Error t value Pr(>|t|)		Estimate Std. Error t value Pr(>|t|)		Estimate Std. Error t value Pr(>|t|)
					(Intercept) 61.8853 8.4587 7.316 5.92e-09 ***		Residual standard error: 19.43 on 42 degrees of freedom		(Intercept) -0.27957 0.74343 -0.376 0.70882		(Intercept) 0.31768 0.80276 0.396 0.6944		(Intercept) -0.03151 0.79819 -0.039 0.9687		(Intercept) -0.50865 0.83654 -0.608 0.54652
	Residual standard error: 26.11 on 41 degrees of freedom				AQ -0.4906 0.2067 -2.374 0.0224 *		(1 observation deleted due to missingness)		AQ 0.06106 0.01867 3.270 0.00219 **		AQ 0.03840 0.02016 1.904 0.0639 .		AQ 0.04409 0.02005 2.199 0.0336 *		AQ 0.05937 0.02101 2.825 0.00726 **
	(1 observation deleted due to missingness)				RMET 1.4323 0.3156 4.539 4.88e-05 ***		Multiple R-squared: 0.09959,Adjusted R-squared: 0.07815		SST 0.08520 0.03637 2.343 0.02408 *		SST 0.07303 0.03927 1.860 0.0701 .		SST 0.06294 0.03905 1.612 0.1147		SST 0.08830 0.04092 2.158 0.03686 *
	Multiple R-squared: 0.1689,Adjusted R-squared: 0.1284				---		F-statistic: 4.645 on 1 and 42 DF, p-value: 0.03692		---		---		---		---
	F-statistic: 4.167 on 2 and 41 DF, p-value: 0.02251				Signif. codes: 0 ‘***’ 0.001 ‘**’ 0.01 ‘*’ 0.05 ‘.’ 0.1 ‘ ’ 1				Signif. codes: 0 ‘***’ 0.001 ‘**’ 0.01 ‘*’ 0.05 ‘.’ 0.1 ‘ ’ 1		Signif. codes: 0 ‘***’ 0.001 ‘**’ 0.01 ‘*’ 0.05 ‘.’ 0.1 ‘ ’ 1		Signif. codes: 0 ‘***’ 0.001 ‘**’ 0.01 ‘*’ 0.05 ‘.’ 0.1 ‘ ’ 1		Signif. codes: 0 ‘***’ 0.001 ‘**’ 0.01 ‘*’ 0.05 ‘.’ 0.1 ‘ ’ 1
					Residual standard error: 10.34 on 41 degrees of freedom				Residual standard error: 0.921 on 41 degrees of freedom		Residual standard error: 0.9945 on 41 degrees of freedom		Residual standard error: 0.9889 on 41 degrees of freedom		Residual standard error: 1.036 on 41 degrees of freedom
					(1 observation deleted due to missingness)				(1 observation deleted due to missingness)		(1 observation deleted due to missingness)		(1 observation deleted due to missingness)		(1 observation deleted due to missingness)
					Multiple R-squared: 0.3711,Adjusted R-squared: 0.3405				Multiple R-squared: 0.2499,Adjusted R-squared: 0.2134		Multiple R-squared: 0.1259,Adjusted R-squared: 0.08324		Multiple R-squared: 0.1326,Adjusted R-squared: 0.09027		Multiple R-squared: 0.2058,Adjusted R-squared: 0.1671
					F-statistic: 12.1 on 2 and 41 DF, p-value: 7.418e-05				F-statistic: 6.831 on 2 and 41 DF, p-value: 0.00275		F-statistic: 2.952 on 2 and 41 DF, p-value: 0.06341		F-statistic: 3.133 on 2 and 41 DF, p-value: 0.05416		F-statistic: 5.313 on 2 and 41 DF, p-value: 0.008875
	Irony Accuracy Social		Literal Accuracy		Unrelated Accuracy		White lies Accuracy		Irony classification time		Literal classification time		Unrelated classification time		White lies classification time
Executive functions	Residuals:		Residuals:		Residuals:		Residuals:		Residuals:		Residuals:		Residuals:		Residuals:
	Min 1Q Median 3Q Max		Min 1Q Median 3Q Max		Min 1Q Median 3Q Max		Min 1Q Median 3Q Max		Min 1Q Median 3Q Max		Min 1Q Median 3Q Max		Min 1Q Median 3Q Max		Min 1Q Median 3Q Max
	-61.106 -20.812 9.061 19.469 34.537		-38.801 -3.081 4.059 11.199 18.349		-62.336 -5.196 1.944 9.094 9.094		-52.55 -12.56 4.14 12.60 34.08		-1.1837 -0.6857 -0.3000 0.4321 3.7026		-1.3239 -0.6039 -0.4139 0.2561 3.5161		-1.0798 -0.5798 -0.3798 0.2677 4.0702		-1.5176 -0.7201 -0.2914 0.4243 3.7386
	Coefficients:		Coefficients:		Coefficients:		Coefficients:		Coefficients:		Coefficients:		Coefficients:		Coefficients:
	Estimate Std. Error t value Pr(>|t|)		Estimate Std. Error t value Pr(>|t|)		Estimate Std. Error t value Pr(>|t|)		Estimate Std. Error t value Pr(>|t|)		Estimate Std. Error t value Pr(>|t|)		Estimate Std. Error t value Pr(>|t|)		Estimate Std. Error t value Pr(>|t|)		Estimate Std. Error t value Pr(>|t|)
	(Intercept) -128.1233 125.8548 -1.018 0.314		(Intercept) 81.651 1.864 43.81 <2e-16 ***		(Intercept) 90.91 1.92 47.34 <2e-16 ***		(Intercept) -103.7141 89.3314 -1.161 0.2522		(Intercept) 9.88694 4.64967 2.126 0.0394 *		(Intercept) 2.1439 0.1566 13.69 <2e-16 ***		(Intercept) 1.7098 0.1563 10.94 5.28e-14 ***		(Intercept) 12.33706 4.99840 2.468 0.0177 *
	gonogo 0.6225 0.4066 1.531 0.133		---		---		gonogo 0.5845 0.2886 2.025 0.0492 *		gonogo -0.02518 0.01502 -1.676 0.1012		---		---		gonogo -0.03375 0.01615 -2.090 0.0427 *
			Signif. codes: 0 ‘***’ 0.001 ‘**’ 0.01 ‘*’ 0.05 ‘.’ 0.1 ‘ ’ 1		Signif. codes: 0 ‘***’ 0.001 ‘**’ 0.01 ‘*’ 0.05 ‘.’ 0.1 ‘ ’ 1		---		---		Signif. codes: 0 ‘***’ 0.001 ‘**’ 0.01 ‘*’ 0.05 ‘.’ 0.1 ‘ ’ 1		Signif. codes: 0 ‘***’ 0.001 ‘**’ 0.01 ‘*’ 0.05 ‘.’ 0.1 ‘ ’ 1		---
	Residual standard error: 27.54 on 42 degrees of freedom						Signif. codes: 0 ‘***’ 0.001 ‘**’ 0.01 ‘*’ 0.05 ‘.’ 0.1 ‘ ’ 1		Signif. codes: 0 ‘***’ 0.001 ‘**’ 0.01 ‘*’ 0.05 ‘.’ 0.1 ‘ ’ 1						Signif. codes: 0 ‘***’ 0.001 ‘**’ 0.01 ‘*’ 0.05 ‘.’ 0.1 ‘ ’ 1
	(1 observation deleted due to missingness)		Residual standard error: 12.36 on 43 degrees of freedom		Residual standard error: 12.74 on 43 degrees of freedom						Residual standard error: 1.039 on 43 degrees of freedom		Residual standard error: 1.037 on 43 degrees of freedom
	Multiple R-squared: 0.05285,Adjusted R-squared: 0.0303		(1 observation deleted due to missingness)		(1 observation deleted due to missingness)		Residual standard error: 19.54 on 42 degrees of freedom		Residual standard error: 1.017 on 42 degrees of freedom		(1 observation deleted due to missingness)		(1 observation deleted due to missingness)		Residual standard error: 1.094 on 42 degrees of freedom
	F-statistic: 2.344 on 1 and 42 DF, p-value: 0.1333						(1 observation deleted due to missingness)		(1 observation deleted due to missingness)						(1 observation deleted due to missingness)
							Multiple R-squared: 0.08897,Adjusted R-squared: 0.06728		Multiple R-squared: 0.06268,Adjusted R-squared: 0.04037						Multiple R-squared: 0.0942,Adjusted R-squared: 0.07263
							F-statistic: 4.102 on 1 and 42 DF, p-value: 0.04923		F-statistic: 2.809 on 1 and 42 DF, p-value: 0.1012						F-statistic: 4.368 on 1 and 42 DF, p-value: 0.04272
	Irony Accuracy Social		Literal Accuracy		Unrelated Accuracy		White lies Accuracy		Irony classification time		Literal classification time		Unrelated classification time		White lies classification time
Language	Residuals:		Residuals:		Residuals:		Residuals:		Residuals:		Residuals:		Residuals:		Residuals:
	Min 1Q Median 3Q Max		Min 1Q Median 3Q Max		Min 1Q Median 3Q Max		Min 1Q Median 3Q Max		Min 1Q Median 3Q Max		Min 1Q Median 3Q Max		Min 1Q Median 3Q Max		Min 1Q Median 3Q Max
	-55.144 -18.406 3.205 20.682 33.752		-38.801 -3.081 4.059 11.199 18.349		-53.199 -4.367 0.060 8.784 12.983		-46.094 -16.159 5.798 14.304 27.442		-1.2186 -0.7086 -0.2136 0.3389 3.6614		-1.3676 -0.6472 -0.2615 0.1996 3.5293		-1.0798 -0.5798 -0.3798 0.2677 4.0702		-1.3366 -0.7991 -0.3916 0.3759 3.6834
	Coefficients:		Coefficients:		Coefficients:		Coefficients:		Coefficients:		Coefficients:		Coefficients:		Coefficients:
	Estimate Std. Error t value Pr(>|t|)		Estimate Std. Error t value Pr(>|t|)		Estimate Std. Error t value Pr(>|t|)		Estimate Std. Error t value Pr(>|t|)		Estimate Std. Error t value Pr(>|t|)		Estimate Std. Error t value Pr(>|t|)		Estimate Std. Error t value Pr(>|t|)		Estimate Std. Error t value Pr(>|t|)
	(Intercept) -37.7667 36.3307 -1.04 0.30451		(Intercept) 81.651 1.864 43.81 <2e-16 ***		(Intercept) 36.6327 15.9738 2.293 0.02690 *		(Intercept) -9.8377 25.3195 -0.389 0.69958		(Intercept) 2.0986 0.1566 13.4 <2e-16 ***		(Intercept) 2.91411 0.54151 5.381 3.06e-06 ***		(Intercept) 1.7098 0.1563 10.94 5.28e-14 ***		(Intercept) 1.8966 0.1712 11.08 3.52e-14 ***
	VCI 0.9884 0.3493 2.83 0.00711 **		---		VCI 0.5248 0.1536 3.417 0.00142 **		VCI 0.8408 0.2434 3.454 0.00127 **		---		VF -0.03406 0.02295 -1.484 0.145		---		---
	---		Signif. codes: 0 ‘***’ 0.001 ‘**’ 0.01 ‘*’ 0.05 ‘.’ 0.1 ‘ ’ 1		---		---		Signif. codes: 0 ‘***’ 0.001 ‘**’ 0.01 ‘*’ 0.05 ‘.’ 0.1 ‘ ’ 1		---		Signif. codes: 0 ‘***’ 0.001 ‘**’ 0.01 ‘*’ 0.05 ‘.’ 0.1 ‘ ’ 1		Signif. codes: 0 ‘***’ 0.001 ‘**’ 0.01 ‘*’ 0.05 ‘.’ 0.1 ‘ ’ 1
	Signif. codes: 0 ‘***’ 0.001 ‘**’ 0.01 ‘*’ 0.05 ‘.’ 0.1 ‘ ’ 1				Signif. codes: 0 ‘***’ 0.001 ‘**’ 0.01 ‘*’ 0.05 ‘.’ 0.1 ‘ ’ 1		Signif. codes: 0 ‘***’ 0.001 ‘**’ 0.01 ‘*’ 0.05 ‘.’ 0.1 ‘ ’ 1				Signif. codes: 0 ‘***’ 0.001 ‘**’ 0.01 ‘*’ 0.05 ‘.’ 0.1 ‘ ’ 1
			Residual standard error: 12.36 on 43 degrees of freedom						Residual standard error: 1.038 on 43 degrees of freedom				Residual standard error: 1.037 on 43 degrees of freedom		Residual standard error: 1.136 on 43 degrees of freedom
	Residual standard error: 25.93 on 42 degrees of freedom		(1 observation deleted due to missingness)		Residual standard error: 11.4 on 42 degrees of freedom		Residual standard error: 18.07 on 42 degrees of freedom		(1 observation deleted due to missingness)		Residual standard error: 1.024 on 42 degrees of freedom		(1 observation deleted due to missingness)		(1 observation deleted due to missingness)
	(1 observation deleted due to missingness)				(1 observation deleted due to missingness)		(1 observation deleted due to missingness)				(1 observation deleted due to missingness)
	Multiple R-squared: 0.1601,Adjusted R-squared: 0.1401				Multiple R-squared: 0.2176,Adjusted R-squared: 0.1989		Multiple R-squared: 0.2212,Adjusted R-squared: 0.2027				Multiple R-squared: 0.04982,Adjusted R-squared: 0.0272
	F-statistic: 8.008 on 1 and 42 DF, p-value: 0.007115				F-statistic: 11.68 on 1 and 42 DF, p-value: 0.001416		F-statistic: 11.93 on 1 and 42 DF, p-value: 0.001275				F-statistic: 2.202 on 1 and 42 DF, p-value: 0.1453
	Irony Accuracy Social		Literal Accuracy		Unrelated Accuracy		White lies Accuracy		Irony classification time		Literal classification time		Unrelated classification time		White lies classification time
Processing style	Residuals:		Residuals:		Residuals:		Residuals:		Residuals:		Residuals:		Residuals:		Residuals:
	Min 1Q Median 3Q Max		Min 1Q Median 3Q Max		Min 1Q Median 3Q Max		Min 1Q Median 3Q Max		Min 1Q Median 3Q Max		Min 1Q Median 3Q Max		Min 1Q Median 3Q Max		Min 1Q Median 3Q Max
	-64.444 -16.232 6.976 21.266 35.556		-33.073 -4.356 2.833 9.973 19.078		-62.336 -5.196 1.944 9.094 9.094		-55.686 -14.611 5.034 15.744 22.894		-1.5845 -0.7038 -0.1846 0.3196 3.3434		-1.3302 -0.6563 -0.3243 0.2382 3.2102		-1.0798 -0.5798 -0.3798 0.2677 4.0702		-1.2525 -0.7354 -0.4468 0.3782 3.3567
	Coefficients:		Coefficients:		Coefficients:		Coefficients:		Coefficients:		Coefficients:		Coefficients:		Coefficients:
	Estimate Std. Error t value Pr(>|t|)		Estimate Std. Error t value Pr(>|t|)		Estimate Std. Error t value Pr(>|t|)		Estimate Std. Error t value Pr(>|t|)		Estimate Std. Error t value Pr(>|t|)		Estimate Std. Error t value Pr(>|t|)		Estimate Std. Error t value Pr(>|t|)		Estimate Std. Error t value Pr(>|t|)
	(Intercept) 64.444 4.215 15.29 <2e-16 ***		(Intercept) 63.91 12.46 5.129 6.99e-06 ***		(Intercept) 90.91 1.92 47.34 <2e-16 ***		(Intercept) 77.106 3.051 25.27 <2e-16 ***		(Intercept) -0.41031 1.62694 -0.252 0.802		(Intercept) -0.27018 1.63080 -0.166 0.869		(Intercept) 1.7098 0.1563 10.94 5.28e-14 ***		(Intercept) -0.68156 1.78506 -0.382 0.705
	---		LG.acc.switch 19.55 13.58 1.439 0.157		---		---		PRI 0.02396 0.01547 1.549 0.129		PRI 0.02305 0.01550 1.487 0.144		---		PRI 0.02462 0.01697 1.451 0.154
	Signif. codes: 0 ‘***’ 0.001 ‘**’ 0.01 ‘*’ 0.05 ‘.’ 0.1 ‘ ’ 1		---		Signif. codes: 0 ‘***’ 0.001 ‘**’ 0.01 ‘*’ 0.05 ‘.’ 0.1 ‘ ’ 1		Signif. codes: 0 ‘***’ 0.001 ‘**’ 0.01 ‘*’ 0.05 ‘.’ 0.1 ‘ ’ 1						Signif. codes: 0 ‘***’ 0.001 ‘**’ 0.01 ‘*’ 0.05 ‘.’ 0.1 ‘ ’ 1
			Signif. codes: 0 ‘***’ 0.001 ‘**’ 0.01 ‘*’ 0.05 ‘.’ 0.1 ‘ ’ 1						Residual standard error: 1.022 on 42 degrees of freedom		Residual standard error: 1.024 on 42 degrees of freedom				Residual standard error: 1.121 on 42 degrees of freedom
	Residual standard error: 27.96 on 43 degrees of freedom				Residual standard error: 12.74 on 43 degrees of freedom		Residual standard error: 20.24 on 43 degrees of freedom		(1 observation deleted due to missingness)		(1 observation deleted due to missingness)		Residual standard error: 1.037 on 43 degrees of freedom		(1 observation deleted due to missingness)
	(1 observation deleted due to missingness)		Residual standard error: 12.21 on 42 degrees of freedom		(1 observation deleted due to missingness)		(1 observation deleted due to missingness)		Multiple R-squared: 0.05405,Adjusted R-squared: 0.03152		Multiple R-squared: 0.05001,Adjusted R-squared: 0.02739		(1 observation deleted due to missingness)		Multiple R-squared: 0.04772,Adjusted R-squared: 0.02505
			(1 observation deleted due to missingness)						F-statistic: 2.4 on 1 and 42 DF, p-value: 0.1289		F-statistic: 2.211 on 1 and 42 DF, p-value: 0.1445				F-statistic: 2.105 on 1 and 42 DF, p-value: 0.1543
			Multiple R-squared: 0.047,Adjusted R-squared: 0.02431
			F-statistic: 2.071 on 1 and 42 DF, p-value: 0.1575
